# Novel Bruton’s Tyrosine Kinase (BTK) substrates for time-resolved luminescence assays

**DOI:** 10.1101/2022.04.05.487161

**Authors:** Naomi E. Widstrom, Minervo Perez, Erica D. Pratt, Jason L. Heier, John F. Blankenhorn, Lindsay Breidenbach, Hannah Peterson, Laurie L. Parker

**Author notes:** **Corresponding Author** Laurie L. Parker,. These authors contributed equally (Naomi E. Widstrom, Minervo Perez). National Institutes of Health, National Cancer Institute, Chemical Biology Laboratory, 1050 Boyles St., Bldg. 538, Rm. 244, Frederick, MD 21702. Boston University, Department of Biomedical Engineering, 44 Cummington Mall, Boston, MA 02215.

## Abstract

Bruton’s tyrosine kinase (BTK) is a well-documented target for cancer therapeutics due to its role in B-cell signaling pathways. However, inhibitor design is hindered by lack of tools to assess kinase activity. We used in vitro phosphoproteomics to determine BTK’s substrate preferences and applied this information to our updated data processing pipeline, KINATEST-ID 2.1.0. This pipeline generates a position-specific scoring matrix for BTK and a list of candidate synthetic substrates, each given a score. Characterization of selected synthetic substrates demonstrated a correlation between KINATEST-ID 2.1.0 score and biochemical performance in *in vitro* kinase assays. Additionally, by incorporating a known terbium-chelation motif, we adapted synthetic substrates for use in an antibody-free time-resolved terbium luminescence assay. This assay has applications in high-throughput inhibitor screening.
