## Supplementary material for "Novel Bruton’s Tyrosine Kinase (BTK) substrates for time-resolved luminescence assays": BTK KINATEST-ID output files: BTK_candidate_aa.csv

	amino_acid	flank_pos	fisher_odds	fisher_pval	barcode	sig_pos
1	A	-2	1.87760485238698	0.1193332993282	A:-2	0
2	A	1	2.21388424061111	0.0203472029906665	A:1	2
3	C	-4	1.28241860085344	0.557506005681366	C:-4	0
4	C	2	1.36255179999735	0.536900839913264	C:2	0
5	C	4	1.03270897546419	1	C:4	0
6	D	-3	2.13420496021565	0.0581798499576457	D:-3	3
7	D	2	1.36257704225619	0.425008744465462	D:2	0
8	E	-3	2.96097947643331	0.00395159263324443	E:-3	3
9	E	2	1.42954573822736	0.37391195818903	E:2	0
10	E	4	1.56623012363538	0.290937893068379	E:4	0
11	F	-2	1.10166058143666	0.609977374905804	F:-2	0
12	F	4	1.13587470276147	0.697134209956312	F:4	0
13	G	-2	1.28138515478368	0.624880462369627	G:-2	0
14	I	-2	1.41878150229291	0.531335161230511	I:-2	0
15	I	-1	3.32737245511654	0.000306677913577547	I:-1	4
16	I	4	1.05671901904338	0.714941526439055	I:4	0
17	L	-2	1.20289430721624	0.609433856194537	L:-2	0
18	L	-1	2.76281132746742	0.000813221597371391	L:-1	4
19	L	2	2.07546063074876	0.0694868679067441	L:2	0
20	N	-4	3.04162969713714	0.0587214367425451	N:-4	0
21	P	-4	1.35359184941501	0.494425814783809	P:-4	0
22	P	4	1.7137825493089	0.306752197938965	P:4	0
23	Q	-3	3.0433798224686	0.0155793704729342	Q:-3	3
24	R	-4	1.52253046578578	0.500420357751402	R:-4	0
25	T	2	1.26392138462727	0.561375097875968	T:2	0
26	V	3	2.67988167455667	0.00855908393660251	V:3	1
27	Y	-4	1.05962601991895	0.714247727690377	Y:-4	0
28	Y	0	1	1	Y:0	0
