## Supplementary material for "Novel Bruton’s Tyrosine Kinase (BTK) substrates for time-resolved luminescence assays": BTK KINATEST-ID output files: BTK_candidate_tophits.csv

	substrate_barcode	raw_score	-4	-3	-2	-1	0	1	2	3	4	n_active
1	91	69.5450898873224	C	D	F	L	Y	A	C	V	C	1
2	96	96.4863205182804	C	E	F	L	Y	A	C	V	C	1
3	101	99.1714138334003	C	Q	F	L	Y	A	C	V	C	1
4	701	91.9927379553557	C	Q	F	L	Y	A	T	V	C	1
5	851	150.405641317841	C	Q	F	L	Y	A	C	V	E	1
6	1601	109.078455679942	C	Q	F	L	Y	A	C	V	F	1
7	2346	98.7295863516177	C	E	F	L	Y	A	C	V	I	1
8	2351	101.477106942032	C	Q	F	L	Y	A	C	V	I	1
9	2951	94.1315299090949	C	Q	F	L	Y	A	T	V	I	1
10	3101	164.575153751887	C	Q	F	L	Y	A	C	V	P	1
