## Supplementary material for "Novel Bruton’s Tyrosine Kinase (BTK) substrates for time-resolved luminescence assays": BTK KINATEST-ID output files: BTK_fisher_odds.csv

	-7	-6	-5	-4	-3	-2	-1	0	1	2	3	4	5	6	7
A	2.88281553061257	2.15723488035488	2.5494602609518	1.5225830628635	1.24031523778556	1.87760485238698	1.1103799917721	0.05	2.21388424061111	1.13564380143513	0.05	0.315739250160124	0.05	0.05	1.19456591367028
C	0.05	4.90030528932384	5.08784090053216	1.28241860085344	0.05	0.996827760599085	2.78321864560809	0.05	0.05	1.36255179999735	3.02976656348691	1.03270897546419	0.05	0.05	0.05
D	3.25104564217223	0.720193843880444	2.12523845650286	2.02938442666955	2.13420496021565	1.18923633641865	0.208615811990671	0.05	1.11816379496883	1.36257704225619	0.708041050004006	0.987835788985301	2.48848539321334	2.04270210415138	1.91534509533779
E	0.694979046238944	1.09313146402477	1.50096187157846	0.984743330532997	2.96097947643331	1.48299278161872	0.396920315866064	0.05	1.72460872022361	1.42954573822736	0.21907384023551	1.56623012363538	2.36587692820657	2.52880346226451	0.398588903660003
F	0.05	0.05	0.05	0.87052465651104	1.19139707862603	1.10166058143666	1.3991438731074	0.05	1.88245131870509	0.05	1.43936020917165	1.13587470276147	0.05	0.05	1.83034152676151
G	0.632780675847047	0.428096186566907	1.02109335456425	1.82673481398737	0.415614863793899	1.28138515478368	0.05	0.05	0.704081231046513	0.515285484720017	0.915445737644318	0.710171728368705	0.843352291618016	0.619027378586716	0.05
H	0.05	0.05	0.05	0.05	1.50870213459101	0.996827760599085	0.55239380322264	0.05	0.05	0.05	1.5163528794793	0.783583463614875	0.05	0.05	1.19455564842701
I	1.0863845018499	0.894609022139524	0.05	0.05	0.302046635292358	1.41878150229291	3.32737245511654	0.05	1.80506803716709	1.81617105088268	1.01129223442432	1.05671901904338	0.05	0.05	0.05
K	0.05	0.05	0.05	2.02924279206272	0.05	0.05	0.05	0.05	0.488141520567028	0.760787671998563	1.85728861432362	1.89220594772279	1.24544480343625	1.15243497001597	2.19574381590223
L	0.05	1.2045592633873	1.3199926151966	0.641571073149113	0.05	1.20289430721624	2.76281132746742	0.05	0.425319361087127	2.07546063074876	1.66960011783864	0.908860783139828	0.415462903342801	0.405670353027334	1.80044040055112
M	1.28359763730801	1.47509546868844	0.05	0.05	0.05	0.675422872515713	0.05	0.05	0.550674290165553	0.05	2.49587906574019	0.05	0.05	0.05	0.05
N	1.41170198369235	0.797979362374097	0.399121237994074	3.04162969713714	0.984360280454754	1.95257184523859	1.18436878511785	0.05	1.99608540018376	0.651068377233681	0.758594895641305	0.987835788985301	0.783163593598565	0.940600012833632	0.05
P	2.64321643382732	0.05	0.05	1.35359184941501	1.17087480380554	0.910200054848027	0.329718268051012	0.05	0.05	0.760787671998563	0.965354167422526	1.7137825493089	0.05	0.05	2.81311246028707
Q	0.05	1.0931426096116	2.83179198498281	0.05	3.0433798224686	0.897204338849092	0.928808694578312	0.05	1.74007156137835	2.293655082753	0.494059460187099	0.494099115651689	0.668617809103588	1.06875177796583	0.78538792816685
R	0.05	0.05	0.05	1.52253046578578	0.05	0.05	0.05	0.05	0.76694331223749	0.24242597786397	0.342707562034962	1.29799466715947	1.45717491410939	1.48749530929639	1.61536423094257
S	0.941739871942281	0.937159579334953	0.05	0.05	0.566205931379973	0.230173721039342	0.05	0.05	0.05	0.760787671998563	0.299278858904791	1.06914494408453	1.06770541122145	1.282188392034	0.05
T	0.05	0.757089984128462	1.30871833274709	0.413308467448085	0.05	0.598295462428414	0.05	0.05	0.364061834338151	1.26392138462727	0.46187095982488	1.1172622410432	2.38033228083124	2.34817527972338	1.56929100496567
V	1.03349848405646	2.2335056675022	0.405453765787801	0.304846083484725	0.359561204747027	0.813024485397398	2.04201354531478	0.05	0.785597083852538	0.559329446559234	2.67988167455667	0.437131254224482	0.05	0.05	0.05
W	0.05	0.05	0.05	0.05	0.05	0.05	0.05	0.05	0.05	2.4207020815202	1.32700786494107	0.05	0.05	0.05	0.05
Y	1.28359763730801	2.94569235513088	0.05	1.05962601991895	1.67613104727276	0.05	1.02163097146047	1	0.565161328234808	0.484744750726698	0.05	0.05	0.996563286034968	2.60865022377382	0.05
