## Supplementary material for "Novel Bruton’s Tyrosine Kinase (BTK) substrates for time-resolved luminescence assays": BTK KINATEST-ID output files: BTK_fisher_p_values.csv

	-7	-6	-5	-4	-3	-2	-1	0	1	2	3	4	5	6	7
A	0.113335333413061	0.190675079484503	0.0352580778441055	0.350383008313083	0.567168574369006	0.1193332993282	0.802610624651526	1	0.0203472029906665	0.800122651716598	0.0696000625449436	0.359142579823863	0.624255515737587	0.16218362216351	0.685629269047086
C	1	0.0813603896695504	0.0320163744269091	0.557506005681366	1	1	0.114075137388602	1	0.621138194555556	0.536900839913264	0.0962778229712845	1	1	1	1
D	0.0884392988087646	1	0.124166582849313	0.1333070448146	0.0581798499576457	0.612768231563429	0.123481932052806	1	0.802060021394345	0.425008744465462	1	1	0.0516000127145569	0.132591502995018	0.236640069881543
E	1	0.752199687660404	0.428724268740009	1	0.00395159263324443	0.287278694626205	0.321567705524985	1	0.172840607766933	0.37391195818903	0.119752206686671	0.290937893068379	0.0739882115239431	0.0366300473763762	0.723037953443169
F	1	1	1	1	0.738902243431456	0.609977374905804	0.414531981758152	1	0.202582928769798	0.39671632589576	0.528526017475165	0.697134209956312	0.628187551632119	1	0.443928630141393
G	1	0.717805891157899	1	0.108445709245743	0.310722002771621	0.624880462369627	0.00217522567263469	1	0.56777798965015	0.360878360341732	1	0.792808494743892	1	0.762574546910224	0.249225890521904
H	1	1	1	1	0.644200677174505	1	1	1	0.621138194555556	0.62143883022079	0.502325021756503	1	1	0.619445428018284	0.583445695948752
I	1	1	0.402250722803864	0.164019876717494	0.362255836506006	0.531335161230511	0.000306677913577547	1	0.109445319242851	0.21309759925562	1	0.714941526439055	0.397439747775898	0.393721612567462	0.61863963527509
K	1	1	1	0.28201943573534	0.405170636881777	0.107485701864767	0.1663185472665	1	0.428966204239776	1	0.182804827613564	0.131154159151161	0.598214866545296	0.795877353229015	0.119007135925316
L	0.621147976741606	0.683807174485774	0.504402117913628	0.614658578091056	0.0443432179825563	0.609433856194537	0.000813221597371391	1	0.315288300907915	0.0694868679067441	0.208382753046483	1	0.723074163116506	0.724248213077	0.293701940299337
M	0.560620120374267	0.511447418550918	1	1	1	1	1	1	1	0.629612059708548	0.21517132794042	1	1	1	1
N	0.528297267796662	1	0.726099768724166	0.0587214367425451	1	0.10772938429533	0.773467715947509	1	0.164037026164035	0.765408674062775	1	1	1	1	0.638748544545788
P	0.203430851142658	0.392624854754666	0.626021195727856	0.494425814783809	0.741561747149316	1	0.360981533088214	1	0.25914879641812	1	1	0.306752197938965	0.165924573065972	0.161767350415847	0.0754669553144603
Q	1	0.6136695007339	0.0719121637488189	0.620447738513719	0.0155793704729342	1	1	1	0.423268195307734	0.0652872618010154	0.718487346978932	0.718083319408266	1	1	1
R	1	0.619092024385084	0.394223091777678	0.500420357751402	0.257522059128129	0.413509532011401	0.400399489193936	1	0.814201799619317	0.175420358536707	0.162531905906799	0.470693928748235	0.399785806876762	0.392890388969224	0.376129018728339
S	1	1	0.103977270669384	0.264882425178995	0.5744533195897	0.178124298203638	0.0198331477071099	1	0.046086424614372	1	0.365354814127521	0.78648785469116	0.75775135790573	0.728383409031689	0.395563875003033
T	1	1	0.666964579029693	0.724209910761336	0.165317018709581	0.767313439932724	0.110703266043506	1	0.515002371232858	0.561375097875968	0.719096453402128	0.749495676188852	0.110604045248011	0.115884719597051	0.388804955174553
V	1	0.101823506425471	0.724535114456764	0.359327370143403	0.513116181030393	1	0.072773320696752	1	1	0.576344333684211	0.00855908393660251	0.720881447592637	0.636117714382003	0.252405136826667	0.619408330447265
W	1	1	1	1	1	1	1	1	1	0.223430200490355	0.546263594960097	1	1	1	1
Y	0.560620120374267	0.17188604988418	0.25422983381897	0.714247727690377	0.356457911115072	0.255493063260512	1	1	1	0.718800091252555	0.631505500369142	0.25732256974263	1	0.204025476701559	0.623332234109261
