## Supplementary material for "Novel Bruton’s Tyrosine Kinase (BTK) substrates for time-resolved luminescence assays": BTK KINATEST-ID output files: BTK_synsubstrate_normscores.csv

	substrate_barcode	ABL	ALK	ARG	AXL	BTK	CSK	FES	FLT3	FYN	HCK	JAK2	LCK	LYN	MER	PYK2	SRC	SYK	TYRO3	YES
1	A	81	93	89	81	92	60	66	84	53	50	37	64	81	88	50	54	60	63	63
2	B	76	90	78	82	94	56	69	76	49	50	28	62	78	68	39	53	55	67	58
3	C	62	75	62	75	78	65	59	62	34	50	24	51	50	63	18	52	31	77	37
4	D	82	96	88	84	93	66	55	86	59	46	39	70	69	87	42	66	54	73	60
5	F	74	65	67	61	75	48	53	56	43	53	11	33	41	65	45	15	46	68	39
6	H	77	93	86	77	77	57	76	80	74	60	51	68	85	91	64	65	60	66	78
7	K	77	87	85	83	75	58	48	74	60	35	33	76	68	77	27	64	62	68	46
8	T.1	85	95	88	87	90	69	68	85	58	46	33	70	73	80	37	63	58	73	73
9	T.2	86	90	91	88	89	64	65	86	57	48	42	73	72	81	36	61	60	79	71
10	T.3	86	97	91	91	95	74	70	89	60	45	22	71	76	99	47	65	62	79	72
11	T.4	86	97	91	91	95	74	70	89	60	45	22	71	76	99	47	65	62	79	72
