## Supplementary material for "Novel Bruton’s Tyrosine Kinase (BTK) substrates for time-resolved luminescence assays": BTK KINATEST-ID output files: BTK_synsubstrate_normscores_threshold.csv

	kinase	norm_thresholds
1	ABL	79
2	ALK	79
3	ARG	80
4	AXL	83
5	BTK	78
6	CSK	76
7	FES	70
8	FLT3	81
9	FYN	66
10	HCK	74
11	JAK2	68
12	LCK	77
13	LYN	77
14	MER	79
15	PYK2	76
16	SRC	71
17	SYK	65
18	TYRO3	76
19	YES	76
