## Supplementary material for "Novel Bruton’s Tyrosine Kinase (BTK) substrates for time-resolved luminescence assays": BTK KINATEST-ID output files: BTK_synsubstrate_scores.csv

	kinase	active	perf	score	cutpoint	substrate_barcode	n_active
1	ABL	TRUE	medium	3.77943147095143	2.77752635316686	A	7
2	ALK	TRUE	high	31.3568483000847	3.033576495433	A	7
3	ARG	TRUE	medium	11.4712309629208	2.90065499904572	A	7
4	AXL	FALSE	inactive	2.18119599336562	2.86835385174046	A	7
5	BTK	TRUE	high	84.4121254012546	4.09516371465224	A	7
6	CSK	FALSE	inactive	1.09049136200493	141.693597591327	A	7
7	FES	FALSE	inactive	1.28002113837044	3.90297629711723	A	7
8	FLT3	TRUE	medium	4.44727346125252	2.89335068661079	A	7
9	FYN	FALSE	inactive	0.283722623779477	2.91227357498624	A	7
10	HCK	FALSE	inactive	0.0030257482556509	5.61255921177199	A	7
11	JAK2	FALSE	inactive	0.00104753505789851	3.04034919628454	A	7
12	LCK	FALSE	inactive	0.108817990568872	2.5730977950013	A	7
13	LYN	TRUE	medium	8.10792834950752	4.02978809073119	A	7
14	MER	TRUE	medium	15.6672285828055	3.11294219045985	A	7
15	PYK2	FALSE	inactive	0.00826288902910675	6.98269736935782	A	7
16	SRC	FALSE	inactive	0.31372468608474	2.72091755049327	A	7
17	SYK	FALSE	inactive	0.455123703958958	1.50349004450862	A	7
18	TYRO3	FALSE	inactive	0.399287823846064	2.7939904794563	A	7
19	YES	FALSE	inactive	0.14051375092934	2.44311481182622	A	7
20	ABL	FALSE	inactive	1.93545388701846	2.77752635316686	B	3
21	ALK	TRUE	medium	19.5584689065514	3.033576495433	B	3
22	ARG	FALSE	inactive	2.16443921318257	2.90065499904572	B	3
23	AXL	FALSE	inactive	2.303937831536	2.86835385174046	B	3
24	BTK	TRUE	high	128.776792983593	4.09516371465224	B	3
25	CSK	FALSE	inactive	0.295793099030486	141.693597591327	B	3
26	FES	FALSE	inactive	3.29779105473823	3.90297629711723	B	3
27	FLT3	FALSE	inactive	1.22930606228248	2.89335068661079	B	3
28	FYN	FALSE	inactive	0.144231058523197	2.91227357498624	B	3
29	HCK	FALSE	inactive	0.00292513354037436	5.61255921177199	B	3
30	JAK2	FALSE	inactive	0.000100260405710932	3.04034919628454	B	3
31	LCK	FALSE	inactive	0.0635323577984544	2.5730977950013	B	3
32	LYN	TRUE	low	4.27377614203332	4.02978809073119	B	3
33	MER	FALSE	inactive	0.466502465452667	3.11294219045985	B	3
34	PYK2	FALSE	inactive	0.000501488448139552	6.98269736935782	B	3
35	SRC	FALSE	inactive	0.291397755117118	2.72091755049327	B	3
36	SYK	FALSE	inactive	0.132769332196084	1.50349004450862	B	3
37	TYRO3	FALSE	inactive	0.674082203032732	2.7939904794563	B	3
38	YES	FALSE	inactive	0.0521870370163336	2.44311481182622	B	3
39	ABL	FALSE	inactive	0.235864754173457	2.77752635316686	C	2
40	ALK	FALSE	inactive	1.69669288661373	3.033576495433	C	2
41	ARG	FALSE	inactive	0.21500348569182	2.90065499904572	C	2
42	AXL	FALSE	inactive	0.760852382375111	2.86835385174046	C	2
43	BTK	TRUE	low	4.439079136359	4.09516371465224	C	2
44	CSK	FALSE	inactive	4.68322074329925	141.693597591327	C	2
45	FES	FALSE	inactive	0.120965968197434	3.90297629711723	C	2
46	FLT3	FALSE	inactive	0.146703092794619	2.89335068661079	C	2
47	FYN	FALSE	inactive	0.00923549022589621	2.91227357498624	C	2
48	HCK	FALSE	inactive	0.0030413889313454	5.61255921177199	C	2
49	JAK2	FALSE	inactive	3.40203272916868e-05	3.04034919628454	C	2
50	LCK	FALSE	inactive	0.00378704715587849	2.5730977950013	C	2
51	LYN	FALSE	inactive	0.00860830990812414	4.02978809073119	C	2
52	MER	FALSE	inactive	0.213825447038471	3.11294219045985	C	2
53	PYK2	FALSE	inactive	2.42155480031117e-06	6.98269736935782	C	2
54	SRC	FALSE	inactive	0.257523481841027	2.72091755049327	C	2
55	SYK	FALSE	inactive	0.00055776133614394	1.50349004450862	C	2
56	TYRO3	TRUE	low	3.02187780384847	2.7939904794563	C	2
57	YES	FALSE	inactive	0.000501881781737714	2.44311481182622	C	2
58	ABL	TRUE	medium	4.80252664510999	2.77752635316686	D	7
59	ALK	TRUE	high	50.1478638158379	3.033576495433	D	7
60	ARG	TRUE	medium	10.6670958762702	2.90065499904572	D	7
61	AXL	TRUE	low	3.10833483489032	2.86835385174046	D	7
62	BTK	TRUE	high	120.27281801075	4.09516371465224	D	7
63	CSK	FALSE	inactive	7.13918399974587	141.693597591327	D	7
64	FES	FALSE	inactive	0.0309044406333921	3.90297629711723	D	7
65	FLT3	TRUE	medium	6.49973965037533	2.89335068661079	D	7
66	FYN	FALSE	inactive	0.864085921078411	2.91227357498624	D	7
67	HCK	FALSE	inactive	0.000789159845876258	5.61255921177199	D	7
68	JAK2	FALSE	inactive	0.00159546028069548	3.04034919628454	D	7
69	LCK	FALSE	inactive	0.40856917821696	2.5730977950013	D	7
70	LYN	FALSE	inactive	0.599022906270661	4.02978809073119	D	7
71	MER	TRUE	medium	12.4752355519465	3.11294219045985	D	7
72	PYK2	FALSE	inactive	0.00116222289109091	6.98269736935782	D	7
73	SRC	FALSE	inactive	1.54929800177264	2.72091755049327	D	7
74	SYK	FALSE	inactive	0.121487028864964	1.50349004450862	D	7
75	TYRO3	FALSE	inactive	1.82660252181284	2.7939904794563	D	7
76	YES	FALSE	inactive	0.0711868216996892	2.44311481182622	D	7
77	ABL	FALSE	inactive	1.41181578882316	2.77752635316686	F	0
78	ALK	FALSE	inactive	0.339957712077198	3.033576495433	F	0
79	ARG	FALSE	inactive	0.465251880773702	2.90065499904572	F	0
80	AXL	FALSE	inactive	0.0778411889154868	2.86835385174046	F	0
81	BTK	FALSE	inactive	2.32552089173368	4.09516371465224	F	0
82	CSK	FALSE	inactive	0.0301346076206095	141.693597591327	F	0
83	FES	FALSE	inactive	0.0174558742055822	3.90297629711723	F	0
84	FLT3	FALSE	inactive	0.0577820691515019	2.89335068661079	F	0
85	FYN	FALSE	inactive	0.0510898755702312	2.91227357498624	F	0
86	HCK	FALSE	inactive	0.00674648702603873	5.61255921177199	F	0
87	JAK2	FALSE	inactive	9.93884833158891e-07	3.04034919628454	F	0
88	LCK	FALSE	inactive	3.77612494832395e-05	2.5730977950013	F	0
89	LYN	FALSE	inactive	0.00119457734206299	4.02978809073119	F	0
90	MER	FALSE	inactive	0.275285002206073	3.11294219045985	F	0
91	PYK2	FALSE	inactive	0.00246441500563583	6.98269736935782	F	0
92	SRC	FALSE	inactive	0.00284413818495842	2.72091755049327	F	0
93	SYK	FALSE	inactive	0.0169391759213274	1.50349004450862	F	0
94	TYRO3	FALSE	inactive	0.871823710433395	2.7939904794563	F	0
95	YES	FALSE	inactive	0.000862103202742681	2.44311481182622	F	0
96	ABL	FALSE	inactive	2.13741712088636	2.77752635316686	H	7
97	ALK	TRUE	high	29.3152061227824	3.033576495433	H	7
98	ARG	TRUE	medium	7.92592253667144	2.90065499904572	H	7
99	AXL	FALSE	inactive	1.17098765492871	2.86835385174046	H	7
100	BTK	FALSE	inactive	3.54999376548198	4.09516371465224	H	7
101	CSK	FALSE	inactive	0.438066803246065	141.693597591327	H	7
102	FES	TRUE	medium	33.3326124774526	3.90297629711723	H	7
103	FLT3	FALSE	inactive	2.27802507961986	2.89335068661079	H	7
104	FYN	TRUE	medium	11.4373907894582	2.91227357498624	H	7
105	HCK	FALSE	inactive	0.0598069517641322	5.61255921177199	H	7
106	JAK2	FALSE	inactive	0.0344526839776926	3.04034919628454	H	7
107	LCK	FALSE	inactive	0.313808957323052	2.5730977950013	H	7
108	LYN	TRUE	medium	22.0288012737972	4.02978809073119	H	7
109	MER	TRUE	high	27.5599926528051	3.11294219045985	H	7
110	PYK2	FALSE	inactive	0.349156899921064	6.98269736935782	H	7
111	SRC	FALSE	inactive	1.31005969204063	2.72091755049327	H	7
112	SYK	FALSE	inactive	0.438877979400313	1.50349004450862	H	7
113	TYRO3	FALSE	inactive	0.579658823033606	2.7939904794563	H	7
114	YES	TRUE	medium	4.16849984350685	2.44311481182622	H	7
115	ABL	FALSE	inactive	2.26969639201352	2.77752635316686	K	3
116	ALK	TRUE	medium	10.9950321076798	3.033576495433	K	3
117	ARG	TRUE	medium	6.32118337407274	2.90065499904572	K	3
118	AXL	TRUE	low	2.9420456649929	2.86835385174046	K	3
119	BTK	FALSE	inactive	2.19654064528173	4.09516371465224	K	3
120	CSK	FALSE	inactive	0.647760164868678	141.693597591327	K	3
121	FES	FALSE	inactive	0.0035146477794581	3.90297629711723	K	3
122	FLT3	FALSE	inactive	0.886002619602244	2.89335068661079	K	3
123	FYN	FALSE	inactive	0.877780918987252	2.91227357498624	K	3
124	HCK	FALSE	inactive	3.02118026975129e-05	5.61255921177199	K	3
125	JAK2	FALSE	inactive	0.000355449245058638	3.04034919628454	K	3
126	LCK	FALSE	inactive	1.98781850395499	2.5730977950013	K	3
127	LYN	FALSE	inactive	0.453721192653739	4.02978809073119	K	3
128	MER	FALSE	inactive	2.28119560873385	3.11294219045985	K	3
129	PYK2	FALSE	inactive	2.51419617519236e-05	6.98269736935782	K	3
130	SRC	FALSE	inactive	1.07770799601434	2.72091755049327	K	3
131	SYK	FALSE	inactive	0.757035662279701	1.50349004450862	K	3
132	TYRO3	FALSE	inactive	0.799651431864864	2.7939904794563	K	3
133	YES	FALSE	inactive	0.00351623335693885	2.44311481182622	K	3
134	ABL	TRUE	medium	7.23262863086927	2.77752635316686	T.1	7
135	ALK	TRUE	high	44.7669546731513	3.033576495433	T.1	7
136	ARG	TRUE	medium	10.140548872509	2.90065499904572	T.1	7
137	AXL	TRUE	medium	5.29360251102817	2.86835385174046	T.1	7
138	BTK	TRUE	high	63.0902969896935	4.09516371465224	T.1	7
139	CSK	FALSE	inactive	14.0557579060404	141.693597591327	T.1	7
140	FES	FALSE	inactive	2.30454291523029	3.90297629711723	T.1	7
141	FLT3	TRUE	medium	5.47183809017225	2.89335068661079	T.1	7
142	FYN	FALSE	inactive	0.699560468314066	2.91227357498624	T.1	7
143	HCK	FALSE	inactive	0.000791445125969403	5.61255921177199	T.1	7
144	JAK2	FALSE	inactive	0.000367249004916078	3.04034919628454	T.1	7
145	LCK	FALSE	inactive	0.489520478478855	2.5730977950013	T.1	7
146	LYN	FALSE	inactive	1.65778592209909	4.02978809073119	T.1	7
147	MER	TRUE	medium	3.63515818958628	3.11294219045985	T.1	7
148	PYK2	FALSE	inactive	0.00030696242371911	6.98269736935782	T.1	7
149	SRC	FALSE	inactive	0.9670928703777	2.72091755049327	T.1	7
150	SYK	FALSE	inactive	0.285077549810615	1.50349004450862	T.1	7
151	TYRO3	FALSE	inactive	1.80527937795028	2.7939904794563	T.1	7
152	YES	FALSE	inactive	1.40536006041077	2.44311481182622	T.1	7
153	ABL	TRUE	medium	8.86002172119356	2.77752635316686	T.2	8
154	ALK	TRUE	medium	20.280934367394	3.033576495433	T.2	8
155	ARG	TRUE	medium	15.8240823102462	2.90065499904572	T.2	8
156	AXL	TRUE	medium	5.98012640253021	2.86835385174046	T.2	8
157	BTK	TRUE	high	48.1287918055175	4.09516371465224	T.2	8
158	CSK	FALSE	inactive	4.06239808505343	141.693597591327	T.2	8
159	FES	FALSE	inactive	0.86041070714901	3.90297629711723	T.2	8
160	FLT3	TRUE	medium	6.24650763097485	2.89335068661079	T.2	8
161	FYN	FALSE	inactive	0.59987100089209	2.91227357498624	T.2	8
162	HCK	FALSE	inactive	0.00141966055794691	5.61255921177199	T.2	8
163	JAK2	FALSE	inactive	0.00354416736315762	3.04034919628454	T.2	8
164	LCK	FALSE	inactive	1.0329662821891	2.5730977950013	T.2	8
165	LYN	FALSE	inactive	1.25533149463989	4.02978809073119	T.2	8
166	MER	TRUE	medium	4.36803060468432	3.11294219045985	T.2	8
167	PYK2	FALSE	inactive	0.000253451627536259	6.98269736935782	T.2	8
168	SRC	FALSE	inactive	0.796099078133569	2.72091755049327	T.2	8
169	SYK	FALSE	inactive	0.461064447778116	1.50349004450862	T.2	8
170	TYRO3	TRUE	medium	4.24985251610092	2.7939904794563	T.2	8
171	YES	FALSE	inactive	0.859321802781604	2.44311481182622	T.2	8
172	ABL	TRUE	medium	8.86418291657862	2.77752635316686	T.3	9
173	ALK	TRUE	high	60.7419769528217	3.033576495433	T.3	9
174	ARG	TRUE	medium	16.055615493161	2.90065499904572	T.3	9
175	AXL	TRUE	medium	10.4721478539213	2.86835385174046	T.3	9
176	BTK	TRUE	high	175.201209045136	4.09516371465224	T.3	9
177	CSK	FALSE	inactive	68.1262757005635	141.693597591327	T.3	9
178	FES	TRUE	low	4.45171316404323	3.90297629711723	T.3	9
179	FLT3	TRUE	medium	10.1105449163394	2.89335068661079	T.3	9
180	FYN	FALSE	inactive	0.917757224415895	2.91227357498624	T.3	9
181	HCK	FALSE	inactive	0.000641840005632807	5.61255921177199	T.3	9
182	JAK2	FALSE	inactive	1.8637976486976e-05	3.04034919628454	T.3	9
183	LCK	FALSE	inactive	0.561196409163059	2.5730977950013	T.3	9
184	LYN	FALSE	inactive	2.66964132932501	4.02978809073119	T.3	9
185	MER	TRUE	high	94.1843000613916	3.11294219045985	T.3	9
186	PYK2	FALSE	inactive	0.00398481843696313	6.98269736935782	T.3	9
187	SRC	FALSE	inactive	1.25744267154247	2.72091755049327	T.3	9
188	SYK	FALSE	inactive	0.719598505045067	1.50349004450862	T.3	9
189	TYRO3	TRUE	medium	4.1526708144141	2.7939904794563	T.3	9
190	YES	FALSE	inactive	0.997220599594418	2.44311481182622	T.3	9
191	ABL	TRUE	medium	8.86418291657862	2.77752635316686	T.4	9
192	ALK	TRUE	high	60.7419769528217	3.033576495433	T.4	9
193	ARG	TRUE	medium	16.055615493161	2.90065499904572	T.4	9
194	AXL	TRUE	medium	10.4721478539213	2.86835385174046	T.4	9
195	BTK	TRUE	high	175.201209045136	4.09516371465224	T.4	9
196	CSK	FALSE	inactive	68.1262757005635	141.693597591327	T.4	9
197	FES	TRUE	low	4.45171316404323	3.90297629711723	T.4	9
198	FLT3	TRUE	medium	10.1105449163394	2.89335068661079	T.4	9
199	FYN	FALSE	inactive	0.917757224415895	2.91227357498624	T.4	9
200	HCK	FALSE	inactive	0.000641840005632807	5.61255921177199	T.4	9
201	JAK2	FALSE	inactive	1.8637976486976e-05	3.04034919628454	T.4	9
202	LCK	FALSE	inactive	0.561196409163059	2.5730977950013	T.4	9
203	LYN	FALSE	inactive	2.66964132932501	4.02978809073119	T.4	9
204	MER	TRUE	high	94.1843000613916	3.11294219045985	T.4	9
205	PYK2	FALSE	inactive	0.00398481843696313	6.98269736935782	T.4	9
206	SRC	FALSE	inactive	1.25744267154247	2.72091755049327	T.4	9
207	SYK	FALSE	inactive	0.719598505045067	1.50349004450862	T.4	9
208	TYRO3	TRUE	medium	4.1526708144141	2.7939904794563	T.4	9
209	YES	FALSE	inactive	0.997220599594418	2.44311481182622	T.4	9
