## Supplementary material for "Novel Bruton’s Tyrosine Kinase (BTK) substrates for time-resolved luminescence assays": BTK KINATEST-ID output files: BTK_synthetic_substrate_sequences.csv

substrate_barcode	kinase	-7	-6	-5	-4	-3	-2	-1	0	1	2	3	4	5	6	7
A	BTK		G	G	D	F	Q	L	Y	A	T	V	K	G	G
B	BTK		G	G	N	F	Q	L	Y	A	T	V	K	G	G
C	BTK		G	G	N	F	Q	W	Y	A	Q	V	K	G	G
D	BTK	G	E	D	D	F	Q	L	Y	E	Q	V	K	E	E	G
F	BTK		D	E	F	H	M	I	Y	E	A	G	V	G	G
H	BTK		G	G	D	K	Q	L	Y	A	T	V	K	G	G
K	BTK	G	E	D	D	F	Q	M	Y	E	Q	V	K	G	G
T.1	BTK	G	D	P	D	E	Q	I	Y	E	G	K	K	E	E	G
T.2	BTK	G	G	P	D	D	Q	I	Y	E	G	K	K	E	G	G
T.3	BTK	G	D	P	D	E	Q	I	Y	E	E	K	K	E	E	G
T.4	BTK	E	D	P	D	E	Q	I	Y	E	E	K	K	E	E	E
